# cDNA-detector: Detection and removal of cDNA contamination in DNA sequencing libraries

**DOI:** 10.1101/2021.08.11.455962

**Authors:** Meifang Qi, Utthara Nayar, Leif S. Ludwig, Nikhil Wagle, Esther Rheinbay

## Abstract

Exogenous cDNA introduced into an experimental system, either intentionally or accidentally, can appear as added read coverage over that gene in next-generation sequencing libraries derived from this system. If not properly recognized and managed, this cross-contamination with exogenous signal can lead to incorrect interpretation of research results. Yet, this problem is not routinely addressed in current sequence processing pipelines. Here, we present cDNA-detector, a computational tool to identify and remove exogenous cDNA contamination in DNA sequencing experiments. We apply cDNA-detector to several highly-cited public databases (TCGA, ENCODE, NCBI SRA) and show that contaminant genes appear in sequencing experiments where they lead to incorrect coverage peak calls. Our findings highlight the importance of sensitive detection and removal of contaminant cDNA from NGS libraries before downstream analysis.
