## Supplementary material for "cDNA-detector: Detection and removal of cDNA contamination in DNA sequencing libraries": Table S1

### Sheet: Samples with detected cDNA
submitter_id	participant	Cancer_type	number_detected_cDNA	detected_cDNA_candidates	other information
TCGA-A2-A0YF-01A	ae8c77fe-e6c8-44d5-8265-4a38c637bbef	BRCA (Breast Invasive Carcinoma)	1	DDX58	KRAS, STAG2 Identified through manual review
TCGA-A2-A0YG-01A	c0892598-1f7b-4f23-9cd8-731f797753d5	BRCA (Breast Invasive Carcinoma)	1	DDX58
TCGA-A6-A566-01A	790266bc-c252-43f4-85d1-1b06ee529cf8	COAD (Colon Adenocarcinoma)	1	DDX58
TCGA-A2-A0EV-01A	7032ec9c-e96b-4642-a7b6-d0aee7a3add2	BRCA (Breast Invasive Carcinoma)	1	DDX58
TCGA-EJ-A65F-01A	8631bb5e-6d08-4c20-a85e-cb84f5dac290	PRAD (Prostate Adenocarcinoma)	1	KRAS
TCGA-ZG-A9L0-01A	355e84e7-0d50-4bc2-a481-dfece2f8c687	PRAD (Prostate Adenocarcinoma)	1	SNAP25
TCGA-EJ-A46F-01A	08f11bdd-d665-45ab-b1a2-5485d91922c2	PRAD (Prostate Adenocarcinoma)	1	SNAP25
TCGA-BC-A10T-01A	8a9cde9a-c38c-423e-bc14-354ee26468c9	LIHC (Liver Hepatocellular Carcinoma)	1	SNAP25
TCGA-OR-A5J9-01A	a53e9117-0a49-40d8-af40-7867370b671a	ACC (Adrenocortical Carcinoma)	1	SNAP29
TCGA-EB-A24C-01A	2f1bbe96-49d9-417b-bc9c-a09992489340	SKCM (Skin Cutaneous Melanoma)	1	STAG2
TCGA-EJ-A8FP-01A	00f0f7dd-71de-4e4f-b4b5-df860324f2e8	PRAD (Prostate Adenocarcinoma)	1	STAG2
TCGA-BC-A10S-01A	592ef526-176a-42e0-bbeb-fb62d369a343	LIHC (Liver Hepatocellular Carcinoma)	1	STAG2
TCGA-LG-A9QC-01A	8c2783ef-aa41-44c9-be87-fa4c84108f1e	LIHC (Liver Hepatocellular Carcinoma)	1	STAG2
TCGA-BJ-A0Z5-01A	0fe3b19a-f5e4-497e-92da-32ff6c77b066	THCA (Thyroid Carcinoma)	1	STAG2
TCGA-85-A4JB-01A	264b3066-b77b-4375-9847-adcf22dbc438	LUSC (Lung Squamous Cell Carcinoma)	1	STAG2
TCGA-BA-A4IH-01A	bd75d8ee-916b-4abc-bf33-bce6a4217076	HNSC (Head and Neck Squamous Cell Carcinoma)	1	STAG2

### Sheet: All tested samples
submitter_id	participant	Cancer_type
TCGA-A2-A0YK-01A	8f34cb4c-5798-47a0-89a1-f0ee26a8ae93	BRCA (Breast Invasive Carcinoma)
TCGA-A2-A0YF-01A	ae8c77fe-e6c8-44d5-8265-4a38c637bbef	BRCA (Breast Invasive Carcinoma)
TCGA-A2-A0YG-01A	c0892598-1f7b-4f23-9cd8-731f797753d5	BRCA (Breast Invasive Carcinoma)
TCGA-A6-A566-01A	790266bc-c252-43f4-85d1-1b06ee529cf8	COAD (Colon Adenocarcinoma)
TCGA-A2-A0EV-01A	7032ec9c-e96b-4642-a7b6-d0aee7a3add2	BRCA (Breast Invasive Carcinoma)
TCGA-EJ-A65F-01A	8631bb5e-6d08-4c20-a85e-cb84f5dac290	PRAD (Prostate Adenocarcinoma)
TCGA-DU-6395-02A	6355cade-7b3a-43a8-9f1f-8e7bc45755a8	LGG (Low Grade Glioma)
TCGA-ZG-A9L0-01A	355e84e7-0d50-4bc2-a481-dfece2f8c687	PRAD (Prostate Adenocarcinoma)
TCGA-EJ-A46F-01A	08f11bdd-d665-45ab-b1a2-5485d91922c2	PRAD (Prostate Adenocarcinoma)
TCGA-BC-A10T-01A	8a9cde9a-c38c-423e-bc14-354ee26468c9	LIHC (Liver Hepatocellular Carcinoma)
TCGA-OR-A5J9-01A	a53e9117-0a49-40d8-af40-7867370b671a	ACC (Adrenocortical Carcinoma)
TCGA-EB-A24C-01A	2f1bbe96-49d9-417b-bc9c-a09992489340	SKCM (Skin Cutaneous Melanoma)
TCGA-EJ-A8FP-01A	00f0f7dd-71de-4e4f-b4b5-df860324f2e8	PRAD (Prostate Adenocarcinoma)
TCGA-BC-A10S-01A	592ef526-176a-42e0-bbeb-fb62d369a343	LIHC (Liver Hepatocellular Carcinoma)
TCGA-LG-A9QC-01A	8c2783ef-aa41-44c9-be87-fa4c84108f1e	LIHC (Liver Hepatocellular Carcinoma)
TCGA-BJ-A0Z5-01A	0fe3b19a-f5e4-497e-92da-32ff6c77b066	THCA (Thyroid Carcinoma)
TCGA-85-A4JB-01A	264b3066-b77b-4375-9847-adcf22dbc438	LUSC (Lung Squamous Cell Carcinoma)
TCGA-BA-A4IH-01A	bd75d8ee-916b-4abc-bf33-bce6a4217076	HNSC (Head and Neck Squamous Cell Carcinoma)
TCGA-A2-A0YC-01A	a1872011-b928-4189-ac02-e87506c20bca	BRCA (Breast Invasive Carcinoma)
TCGA-AO-A03L-01A	1174f6e4-ffbe-4e59-a000-8d861c968369	BRCA (Breast Invasive Carcinoma)
TCGA-AA-A01X-01A	2e386e48-b99b-4806-a3e3-081d72a606e7	COAD (Colon Adenocarcinoma)
TCGA-AR-A0U4-01A	71f97b63-c970-44ee-98c2-e02e663d5a40	BRCA (Breast Invasive Carcinoma)
TCGA-PA-A5YG-01A	8b3649e3-16e2-4044-8ab8-f4d28a87e513	ACC (Adrenocortical Carcinoma)
TCGA-AO-A03N-01B	9435447e-d65f-408b-863b-6576b1d652dd	BRCA (Breast Invasive Carcinoma)
TCGA-BR-A452-01A	722a3067-2b68-442f-a333-540ab085af32	STAD (Stomach Adenocarcinoma)
TCGA-B9-A44B-01A	b809c2f2-185c-496a-a1d4-589294443a1d	KIRP (Kidney Renal Papillary Cell Carcinoma)
TCGA-AA-A01D-01A	e2edbf3f-25d8-49aa-b656-2a59c3b99aeb	COAD (Colon Adenocarcinoma)
TCGA-EA-A3HS-01A	753ee373-fbcf-4349-b9b2-5a41936e27e9	CESC (Cervical Squamous Cell Carcinoma)
TCGA-A2-A0YD-01A	2c6adb12-380d-4710-a7e6-93d5a0e53289	BRCA (Breast Invasive Carcinoma)
TCGA-P5-A72W-01A	59012b43-ab0b-42c3-aed3-94e224a3dfa7	LGG (Low Grade Glioma)
TCGA-Q2-A5QZ-01A	4a9a3a6d-090a-4c26-b16c-d65055f05628	KIRP (Kidney Renal Papillary Cell Carcinoma)
TCGA-VQ-A91E-01A	2e04b48c-0805-4965-8afa-c5fcd32993c5	STAD (Stomach Adenocarcinoma)
TCGA-QT-A5XM-01A	2bfe97f0-6590-4be0-b82f-00c20998fb4f	PCPG (Pheochromocytoma and Paraganglioma)
TCGA-AO-A0J5-01A	c1442467-d618-435f-8792-b1a18f696f1a	BRCA (Breast Invasive Carcinoma)
TCGA-BJ-A3PU-01A	4cccc34b-daf6-41ca-9bf8-f1614525eac9	THCA (Thyroid Carcinoma)
TCGA-BR-A4J7-01A	394f390a-563c-447c-8cae-cd7d0d7e689f	STAD (Stomach Adenocarcinoma)
TCGA-93-A4JQ-01A	7093024b-cf56-4783-b973-b72573ed7f2b	LUAD (Lung Adenocarcinoma)
TCGA-A2-A0YT-01A	14b95463-2108-4921-afc2-e29eef52b18f	BRCA (Breast Invasive Carcinoma)
TCGA-VN-A88K-01A	a186c956-6756-4339-9793-494fe9b80c94	PRAD (Prostate Adenocarcinoma)
TCGA-3X-AAVA-01A	fe57b639-db7a-460f-adfe-552f1e034e46	CHOL (Cholangiocarcinoma)
TCGA-BL-A3JM-01A	0f4fb205-b13c-4a85-97b3-779429e6ccdd	BLCA (Bladder Urothelial Carcinoma)
TCGA-AO-A0JB-01A	3ea9412b-429e-4dcf-90cd-c53be06885a1	BRCA (Breast Invasive Carcinoma)
TCGA-L7-A6VZ-01A	dc4062d7-1c81-4b19-aabd-8307a0df5029	ESCA (Esophageal Carcinoma)
TCGA-4A-A93X-01A	deace3d5-26fc-44d3-9f39-b5cde2c94152	KIRP (Kidney Renal Papillary Cell Carcinoma)
TCGA-AA-A01P-01A	13ae9d83-a22f-451f-88bb-686051725cf3	COAD (Colon Adenocarcinoma)
TCGA-EJ-A46H-01A	cec1d2ff-36e6-497e-892c-b329724b4722	PRAD (Prostate Adenocarcinoma)
TCGA-J1-A4AH-01A	99daa971-31d0-4c37-9c12-b0dc42ddd19b	LUSC (Lung Squamous Cell Carcinoma)
TCGA-A2-A0ES-01A	a2934508-3daf-49e2-b14f-ed9b7693f96f	BRCA (Breast Invasive Carcinoma)
TCGA-BK-A0C9-01A	92a2cae3-b8ee-4ebb-ac5c-01e58749448f	UCEC (Uterine Corpus Endometrial Carcinoma)
TCGA-CN-A49B-01A	6f02648b-0c48-46ea-874a-407f951f0409	HNSC (Head and Neck Squamous Cell Carcinoma)
TCGA-CJ-5679-01A	3fa6c93e-e7fe-402c-9526-c81411aa0920	KIRC (Kidney Renal Clear Cell Carcinoma)
TCGA-98-A53J-01A	400c8d1e-c12b-4d3b-a8ea-85e6be1cec4f	LUSC (Lung Squamous Cell Carcinoma)
TCGA-BC-A10W-01A	39baf24a-4032-4c23-b3fe-2c50df1881f6	LIHC (Liver Hepatocellular Carcinoma)
TCGA-AR-A0U0-01A	e3c336f5-c32f-4c5d-81fb-e2408ae145b2	BRCA (Breast Invasive Carcinoma)
TCGA-A7-A0CH-01A	9de678e5-67ed-4453-a98b-7ac351d5d0f1	BRCA (Breast Invasive Carcinoma)
TCGA-MF-A522-01A	9f247eef-9c0a-4e7a-a2e8-2a84225ba307	LUSC (Lung Squamous Cell Carcinoma)
TCGA-BC-A10X-01A	3dc48ea9-a3c6-437f-af5a-88feb300cc5f	LIHC (Liver Hepatocellular Carcinoma)
TCGA-VP-A875-01A	e833ad67-2cb3-414c-b15e-28f49479e2ef	PRAD (Prostate Adenocarcinoma)
TCGA-93-A4JN-01A	9dda72ec-1698-44e2-b35c-11e9a2704380	LUAD (Lung Adenocarcinoma)
TCGA-4K-AA1I-01A	e08bddcd-8ea5-4994-af6a-9fe9b7c93da4	TGCT (Testicular Germ Cell Tumors)
TCGA-D7-A6EZ-01A	263b18e1-5722-4650-b16b-dac1961a3af8	STAD (Stomach Adenocarcinoma)
TCGA-IG-A7DP-01A	41b3dd5a-6413-40f5-9721-78cb218567b7	ESCA (Esophageal Carcinoma)
TCGA-EJ-A7NM-01A	aa8b99fd-973f-465d-ae24-3421fe784687	PRAD (Prostate Adenocarcinoma)
TCGA-BJ-A0ZC-01A	6675c581-297d-44cd-b80f-ae7e53d48228	THCA (Thyroid Carcinoma)
TCGA-OR-A5J3-01A	dfd687bc-6e69-42f7-af94-d17fc150d1a1	ACC (Adrenocortical Carcinoma)
TCGA-BH-A0DL-01A	ba39bfbc-5cac-4f6c-b55c-4eee3466ee93	BRCA (Breast Invasive Carcinoma)
TCGA-CJ-5677-01A	d2664fde-ce3b-45e6-9a23-4a07980f7bac	KIRC (Kidney Renal Clear Cell Carcinoma)
TCGA-YL-A9WK-01A	b2bcc97f-03a6-409a-8b91-78221cb10d7f	PRAD (Prostate Adenocarcinoma)
TCGA-3L-AA1B-01A	a94e1279-a975-480a-93e9-7b1ff05cbcbf	COAD (Colon Adenocarcinoma)
TCGA-P5-A735-01A	a3822b5e-d794-4126-b31f-c70e1cc47f22	LGG (Low Grade Glioma)
TCGA-AR-A0TP-01A	ab89bb2e-da84-4116-a8cd-49aad7bbfd4d	BRCA (Breast Invasive Carcinoma)
TCGA-BG-A0MK-01A	1f9b1b71-8753-4cd5-a585-708bea8ff1fa	UCEC (Uterine Corpus Endometrial Carcinoma)
TCGA-B5-A11Y-01A	c0db966b-1024-4ee3-899a-f12e3c71a42c	UCEC (Uterine Corpus Endometrial Carcinoma)
TCGA-LN-A8HZ-01A	b782c157-6b33-4247-83df-a82dc5e5d432	ESCA (Esophageal Carcinoma)
TCGA-RT-A6YA-01A	ac5d4a1c-ee54-4f0e-8289-a546eead2750	PCPG (Pheochromocytoma and Paraganglioma)
TCGA-LN-A49W-01A	daf211f2-941e-4244-8cf5-d31492269443	ESCA (Esophageal Carcinoma)
TCGA-BG-A0RY-01A	f299ad43-bb16-46ce-9617-48cc6c6f29e7	UCEC (Uterine Corpus Endometrial Carcinoma)
TCGA-DJ-A13M-01A	ba9dec81-ffc0-453a-9621-94beba45fab1	THCA (Thyroid Carcinoma)
TCGA-NH-A50U-01A	9d68516e-7e5c-403e-8aca-ea1abe0d6014	COAD (Colon Adenocarcinoma)
TCGA-BH-A1EV-01A	417dea5f-f68e-4dab-940e-43ae8c67e5e6	BRCA (Breast Invasive Carcinoma)
TCGA-85-A4QR-01A	06b70dee-14d2-45c7-b6f0-4d1d29c575ea	LUSC (Lung Squamous Cell Carcinoma)
TCGA-A2-A0EY-01A	d67cd793-2931-429a-9084-2f3c4c8be7ad	BRCA (Breast Invasive Carcinoma)
TCGA-LN-A7HX-01A	8c4f5492-3567-4e12-8607-2cd65fab9baa	ESCA (Esophageal Carcinoma)
TCGA-85-A512-01A	bcb6447f-3e4c-44fe-afc3-100d5dbe9ba2	LUSC (Lung Squamous Cell Carcinoma)
TCGA-C8-A12O-01A	83f26720-007c-42c9-a7de-7484bf8afa89	BRCA (Breast Invasive Carcinoma)
TCGA-DU-6407-02B	70939245-41e0-4845-a473-5fef719b9828	LGG (Low Grade Glioma)
TCGA-XE-AANI-01A	c08e6d8f-329c-49d5-afc0-ff52e978b915	TGCT (Testicular Germ Cell Tumors)
TCGA-BH-A0EE-01A	ca76c6fc-ff30-4833-884d-3a94fe53ff17	BRCA (Breast Invasive Carcinoma)
TCGA-AO-A124-01A	b094e8b2-8ece-4b36-8025-18073a8b873c	BRCA (Breast Invasive Carcinoma)
TCGA-44-3918-01A	6e3b6b72-142d-4b8d-a462-28a205796e41	LUAD (Lung Adenocarcinoma)
TCGA-63-A5MR-01A	a2d7c06b-efa9-4b7e-9ea6-b47c9ad6ef38	LUSC (Lung Squamous Cell Carcinoma)
TCGA-BH-A0B1-01A	b4e4fea2-b802-4a86-923e-3fcbd3c708fe	BRCA (Breast Invasive Carcinoma)
TCGA-VQ-A94O-01A	e12d142e-7339-48fc-b17a-9e311b65327f	STAD (Stomach Adenocarcinoma)
TCGA-BR-A4J5-01A	5a12857b-4132-4089-a7b7-e706366102db	STAD (Stomach Adenocarcinoma)
TCGA-NJ-A4YG-01A	7fd03220-531e-4ef8-beca-e9703e8c0ae1	LUAD (Lung Adenocarcinoma)
TCGA-QG-A5YX-01A	300fff5a-0f61-402d-b845-3938ba7b1294	COAD (Colon Adenocarcinoma)
TCGA-85-A4CN-01A	67e92755-396e-4d9a-b737-979eadc743f9	LUSC (Lung Squamous Cell Carcinoma)
TCGA-RR-A6KB-01A	6f1b1011-d7a4-4a05-b6ff-288183e7254b	GBM (Glioblastoma Multiforme)
TCGA-A2-A0T4-01A	b0f8d698-a30e-4d8d-b0a2-a5a01fac8406	BRCA (Breast Invasive Carcinoma)
TCGA-LN-A49O-01A	3df1b9db-d900-47d2-839d-3900829cb2a9	ESCA (Esophageal Carcinoma)
TCGA-BR-A4IY-01A	98c56f92-547b-473d-9fe0-2135dd5a96a8	STAD (Stomach Adenocarcinoma)
TCGA-IG-A51D-01A	f8dbab24-b9f4-4b8a-bfea-57856ccf6364	ESCA (Esophageal Carcinoma)
TCGA-GK-A6C7-01A	0df9ec46-d600-4845-9d00-2dc2732c68d1	KIRC (Kidney Renal Clear Cell Carcinoma)
TCGA-SU-A7E7-01A	2648c3c9-9884-4a0c-96aa-61130cd289ea	PRAD (Prostate Adenocarcinoma)
TCGA-33-A4WN-01A	7fa49ecb-74a2-42cb-9bc9-1cbbfdde0d28	LUSC (Lung Squamous Cell Carcinoma)
TCGA-LG-A9QD-01A	948a9bbc-60b0-4fb7-a707-76bc41294217	LIHC (Liver Hepatocellular Carcinoma)
TCGA-C8-A130-01A	8cf54607-01ce-42b0-9bd9-8627edd9f3b7	BRCA (Breast Invasive Carcinoma)
TCGA-A2-A0YJ-01A	796b593f-5886-4a27-bf94-7ea8df325e1a	BRCA (Breast Invasive Carcinoma)
TCGA-DD-AACI-01A	e6fa354e-ada7-41e0-8c8b-38520a5e6601	LIHC (Liver Hepatocellular Carcinoma)
TCGA-MP-A4TE-01A	bebd0025-74e2-451b-93b3-86f82df43573	LUAD (Lung Adenocarcinoma)
TCGA-DD-AAC8-01A	496beef9-80d9-4734-a23d-334ae1b6aaab	LIHC (Liver Hepatocellular Carcinoma)
TCGA-98-A53A-01A	d92cda30-29e0-452a-9de1-1c00758bbb8e	LUSC (Lung Squamous Cell Carcinoma)
TCGA-PJ-A8JU-01A	d750d092-77e6-4a0f-8de6-8280cbcd6f7e	KIRP (Kidney Renal Papillary Cell Carcinoma)
TCGA-B1-A654-01A	21415ae7-dad6-40c4-be9d-3f881b558fbd	KIRP (Kidney Renal Papillary Cell Carcinoma)
TCGA-QT-A5XN-01A	939734bc-257b-42f0-9928-b8c4f283fb18	PCPG (Pheochromocytoma and Paraganglioma)
TCGA-IA-A40U-01A	64b35577-c430-4f11-8a34-965921e3a37d	KIRP (Kidney Renal Papillary Cell Carcinoma)
TCGA-AP-A051-01A	b045f24b-f822-4df9-9ffa-47308edcec8c	UCEC (Uterine Corpus Endometrial Carcinoma)
TCGA-B5-A0JT-01A	d5f2bae1-7cd1-49bf-ae41-12d2aa44408e	UCEC (Uterine Corpus Endometrial Carcinoma)
TCGA-BC-A8YO-01A	f53a70d9-a774-4969-896e-2dcdd4d02a7a	LIHC (Liver Hepatocellular Carcinoma)
TCGA-3U-A98E-01A	e0df1fef-c650-4088-a974-26f712ed4f64	MESO (Mesothelioma)
TCGA-D6-A6EP-01A	37159b2b-e564-47a9-adaa-91b9571ef9de	HNSC (Head and Neck Squamous Cell Carcinoma)
TCGA-76-6656-01A	770aa1ee-aed9-4219-900e-63523cdf312f	GBM (Glioblastoma Multiforme)
TCGA-KC-A4BV-01A	a8c954b7-3077-4ff1-b311-d4b4bfa49786	PRAD (Prostate Adenocarcinoma)
TCGA-A6-A56B-01A	74a0264d-1d31-430d-9a88-e7334c8aa96c	COAD (Colon Adenocarcinoma)
TCGA-BR-A4J9-01A	5034cc97-9eec-42fe-acf9-cdc5a10e6547	STAD (Stomach Adenocarcinoma)
TCGA-UZ-A9PQ-01A	e3d519cf-7727-4ae1-92d1-156f5add1701	KIRP (Kidney Renal Papillary Cell Carcinoma)
TCGA-B8-A54G-01A	ea456a1f-6e2c-4b34-ad24-ccd614bd57c9	KIRC (Kidney Renal Clear Cell Carcinoma)
TCGA-B9-A5W9-01A	9fc9c087-0c82-49ea-8437-861a3029c3d4	KIRP (Kidney Renal Papillary Cell Carcinoma)
TCGA-OR-A5J2-01A	8e7c2e31-d085-4b75-a970-162526dd07a0	ACC (Adrenocortical Carcinoma)
TCGA-EJ-A7NG-01A	607fd22b-f281-431b-848e-ae01e69567e2	PRAD (Prostate Adenocarcinoma)
TCGA-AA-A010-01A	0712566e-3371-4715-95f1-5b792e72d758	COAD (Colon Adenocarcinoma)
TCGA-91-A4BC-01A	ea0b9461-0d4d-4ade-a255-1b03dd85e30e	LUAD (Lung Adenocarcinoma)
TCGA-C8-A12M-01A	dd0f8e5a-383d-4f03-bb71-0e115d4e442c	BRCA (Breast Invasive Carcinoma)
TCGA-CD-A486-01A	c63ae423-c90a-4cf4-aa42-653bb8fa3e69	STAD (Stomach Adenocarcinoma)
TCGA-B9-A5W8-01A	fcb7ed90-6c6b-4420-8d5b-4fc6f763adaa	KIRP (Kidney Renal Papillary Cell Carcinoma)
TCGA-BA-A8YP-01A	a2d42990-747c-4618-88dd-e2dece8e566f	HNSC (Head and Neck Squamous Cell Carcinoma)
TCGA-D3-A8GP-06A	95f469b1-e109-4d0e-b9aa-2060207f8a03	SKCM (Skin Cutaneous Melanoma)
TCGA-B9-A8YI-01A	9e4c8e1e-041c-4c95-9801-70c8dd0a7797	KIRP (Kidney Renal Papillary Cell Carcinoma)
TCGA-AY-A71X-01A	d4da3298-3a02-44a6-bdcd-d260f38e520b	COAD (Colon Adenocarcinoma)
TCGA-A8-A08J-01A	68177e92-4784-45d9-af14-4ce0c00eae74	BRCA (Breast Invasive Carcinoma)
TCGA-06-A7TK-01A	41685c5a-a548-483a-8a20-305ad8d61771	GBM (Glioblastoma Multiforme)
TCGA-TT-A6YP-01A	5047e5dc-6b4c-4708-bf25-984b27a87882	PCPG (Pheochromocytoma and Paraganglioma)
TCGA-BJ-A0Z0-01A	72d8dcc3-0709-4fd1-98d4-fb75e9340758	THCA (Thyroid Carcinoma)
TCGA-HE-A5NI-01A	d61e22d8-c3ce-4237-83d7-da188b9fd456	KIRP (Kidney Renal Papillary Cell Carcinoma)
TCGA-2G-AAGS-01A	a22235ef-0fd3-4087-a36c-bb22704450ea	TGCT (Testicular Germ Cell Tumors)
TCGA-B5-A0K9-01A	4485cc98-5d58-4eb4-8325-7d1a617b6461	UCEC (Uterine Corpus Endometrial Carcinoma)
TCGA-AY-A54L-01A	d8e9ea52-ff28-4626-baa3-71350fd53ddf	COAD (Colon Adenocarcinoma)
TCGA-06-A7TL-01A	0ca72ebd-ff33-45b8-a97c-3f1435603d71	GBM (Glioblastoma Multiforme)
TCGA-B8-A54E-01A	59d18f0c-946f-4850-892f-70e2bf380232	KIRC (Kidney Renal Clear Cell Carcinoma)
TCGA-BH-A0BZ-01A	4a032bad-e726-48f2-8f39-e3acc109cc91	BRCA (Breast Invasive Carcinoma)
TCGA-AA-A01S-01A	84e34cf2-b3bb-4a1a-8fb7-6c2c604c4008	COAD (Colon Adenocarcinoma)
TCGA-OR-A5KX-01A	33c02ece-911b-4f45-b410-9df07e9b189e	ACC (Adrenocortical Carcinoma)
TCGA-49-AARO-01A	5202458b-c38a-47c0-a0ba-5f1a59a762a0	LUAD (Lung Adenocarcinoma)
TCGA-BJ-A192-01A	b55375c3-9ef2-4d2f-9c29-224e746931c4	THCA (Thyroid Carcinoma)
TCGA-MP-A4T4-01A	301ca6e8-7981-4264-b4ae-38f56f7f9225	LUAD (Lung Adenocarcinoma)
TCGA-DA-A95Y-06A	40a4b549-09a4-4621-9715-e44d4b9d1198	SKCM (Skin Cutaneous Melanoma)
TCGA-L9-A8F4-01A	927fc5e0-2c14-4c20-a49b-f10d8a1175c3	LUAD (Lung Adenocarcinoma)
TCGA-BR-A4J4-01A	8a24f1a3-4bab-4591-9676-7bee01d096c1	STAD (Stomach Adenocarcinoma)
TCGA-2K-A9WE-01A	73292c19-d6a8-4bc4-97bc-ccce54f264f8	KIRP (Kidney Renal Papillary Cell Carcinoma)
TCGA-A2-A4RX-01A	d111c4ab-b39a-4a7c-8d8e-cb342bc10627	BRCA (Breast Invasive Carcinoma)
TCGA-UZ-A9PJ-01A	a904ce56-42e6-4e61-ab62-cdf8192afbb4	KIRP (Kidney Renal Papillary Cell Carcinoma)
TCGA-RM-A68W-01A	1a1cf490-8bd4-4a99-bf3a-34f06435de86	PCPG (Pheochromocytoma and Paraganglioma)
TCGA-F9-A7Q0-01A	366f39be-05ab-402b-9525-725e095de570	KIRP (Kidney Renal Papillary Cell Carcinoma)
TCGA-86-A4D0-01A	528a0fce-0719-4b19-a69d-3f18681696c5	LUAD (Lung Adenocarcinoma)
TCGA-W9-A837-01A	732df38e-d32c-4d63-ac97-ad655e2e5732	LGG (Low Grade Glioma)
TCGA-BR-A4J1-01A	e9a98a44-83f2-490c-b053-1e953ebd4e7e	STAD (Stomach Adenocarcinoma)
TCGA-AY-A8YK-01A	c6f6c032-5d4e-4028-aed0-24a587620354	COAD (Colon Adenocarcinoma)
TCGA-EJ-A46D-01A	93d10d8b-5f98-4d2c-8af3-11471385d4d4	PRAD (Prostate Adenocarcinoma)
TCGA-77-A5G6-01A	17104d99-8838-4e1c-bd6a-7f1ee7a94bd8	LUSC (Lung Squamous Cell Carcinoma)
TCGA-A8-A06N-01A	3a711140-1b89-4611-9992-3861e3d0e01a	BRCA (Breast Invasive Carcinoma)
TCGA-P5-A72X-01A	2fb951f1-00a0-4caf-ac93-096056e77b1f	LGG (Low Grade Glioma)
TCGA-NH-A8F8-01A	1e0789d6-7efb-4807-8d36-cd9224675a0c	COAD (Colon Adenocarcinoma)
TCGA-CJ-5671-01A	960d1eaf-0b96-488b-b62c-829c024fd4b8	KIRC (Kidney Renal Clear Cell Carcinoma)
TCGA-XE-AAOD-01A	6af41619-490e-4ffb-9a7b-ad9b7483b5a2	TGCT (Testicular Germ Cell Tumors)
TCGA-NH-A6GC-01A	0687bea4-911a-4ef2-9fa2-531ef6ba7910	COAD (Colon Adenocarcinoma)
TCGA-D9-A1JW-06A	9a903fc2-57d7-4a02-94e7-9b9b7ee99276	SKCM (Skin Cutaneous Melanoma)
TCGA-H4-A2HO-01C	86d1e388-b30f-48fd-9647-3848eb6134f1	BLCA (Bladder Urothelial Carcinoma)
TCGA-LN-A4A5-01A	5080e9d1-d1e0-4ce7-a4ba-9935dd362263	ESCA (Esophageal Carcinoma)
TCGA-85-A50M-01A	6d991de7-8bfb-40a6-9070-edea041bd782	LUSC (Lung Squamous Cell Carcinoma)
TCGA-4B-A93V-01A	f1f80dd2-891d-46dd-a3e0-f007628cb515	LUAD (Lung Adenocarcinoma)
TCGA-BH-A0E0-01A	20e8106b-1290-4735-abe4-7621e08e3dc8	BRCA (Breast Invasive Carcinoma)
TCGA-EJ-A46G-01A	969399cd-47b6-4c0f-8939-3860be3014f9	PRAD (Prostate Adenocarcinoma)
TCGA-F6-A8O3-01A	784ecaa5-7fb8-402a-8240-396aad96be83	LGG (Low Grade Glioma)
TCGA-IG-A4QS-01A	990c6412-6dc0-4dba-a7c1-5bcb3751b1cc	ESCA (Esophageal Carcinoma)
TCGA-B5-A0JN-01A	b60f22ac-a659-4f33-b01d-820e86a9a5c9	UCEC (Uterine Corpus Endometrial Carcinoma)
TCGA-4H-AAAK-01A	6623fc5e-00be-4476-967a-cbd55f676ea6	BRCA (Breast Invasive Carcinoma)
TCGA-B8-A54H-01A	3280a078-8841-4c5c-a361-b58bc37b965c	KIRC (Kidney Renal Clear Cell Carcinoma)
TCGA-81-5910-01A	a63ce9ac-24a4-484e-8bcc-717cd7aa92df	GBM (Glioblastoma Multiforme)
TCGA-EB-A3XF-01A	555bbd13-8ad7-43b3-9087-001db30089f1	SKCM (Skin Cutaneous Melanoma)
TCGA-P4-A5E6-01A	87c5e2cb-0b2e-4f40-927b-5e1ad7de4824	KIRP (Kidney Renal Papillary Cell Carcinoma)
TCGA-WB-A818-01A	eda639d8-befb-44c8-97c0-4a5d2eeb152f	PCPG (Pheochromocytoma and Paraganglioma)
TCGA-QG-A5YV-01A	c83d38fc-e011-4f75-a100-96513611f3e9	COAD (Colon Adenocarcinoma)
TCGA-C8-A137-01A	03ab1e9f-4918-404d-b178-3a4fd929c5e8	BRCA (Breast Invasive Carcinoma)
TCGA-UZ-A9PV-01A	5503f854-8eea-49b7-a196-bdc6c3c5815b	KIRP (Kidney Renal Papillary Cell Carcinoma)
TCGA-BJ-A0Z3-01A	331cae6e-2868-4c58-9302-709a9ff7d025	THCA (Thyroid Carcinoma)
TCGA-44-A47F-01A	f61d599a-43bd-4743-9568-678317e75955	LUAD (Lung Adenocarcinoma)
TCGA-QT-A69Q-01A	9bfabde9-cad4-4b34-bfff-397b1c5636b0	PCPG (Pheochromocytoma and Paraganglioma)
TCGA-YL-A8SL-01B	23ebc73d-be3b-42f8-9390-bf18a21afc5c	PRAD (Prostate Adenocarcinoma)
TCGA-FG-A4MY-01A	febe2ce5-737b-43b8-bc70-4194fe3ed5fb	LGG (Low Grade Glioma)
TCGA-AY-A69D-01A	acd51808-870c-4684-a2de-aa0b058729e1	COAD (Colon Adenocarcinoma)
TCGA-UZ-A9PK-01A	92dec9c3-27c1-48c4-8184-5d8d12678992	KIRP (Kidney Renal Papillary Cell Carcinoma)
TCGA-91-A4BD-01A	0d980584-4484-4063-8243-c3cd67f6f588	LUAD (Lung Adenocarcinoma)
TCGA-CF-A1HR-01A	39ea19e1-4959-4f1b-9934-54bdaf766842	BLCA (Bladder Urothelial Carcinoma)
TCGA-L4-A4E6-01A	26a92e1b-08d8-45cd-af0c-eaf2514808a2	LUAD (Lung Adenocarcinoma)
TCGA-EJ-A46B-01A	1170f449-dfb5-417a-a89b-b2229a2785db	PRAD (Prostate Adenocarcinoma)
TCGA-AA-A00E-01A	124b6856-f581-46da-9068-b0a49b999785	COAD (Colon Adenocarcinoma)
TCGA-73-A9RS-01A	2a394996-809f-459f-a647-d209921ccbd2	LUAD (Lung Adenocarcinoma)
TCGA-AA-A01R-01A	97f6c8d3-09a0-4128-8f10-41e736648a5f	COAD (Colon Adenocarcinoma)
TCGA-M9-A5M8-01A	124c1d54-1836-4f8f-920f-14047376120f	ESCA (Esophageal Carcinoma)
TCGA-BR-A4CR-01A	794fbad5-93ce-4f9a-aee4-37a89a6719ec	STAD (Stomach Adenocarcinoma)
TCGA-XC-AA0X-01A	ddac166a-425a-4fce-8df8-f945a2eaa198	LUSC (Lung Squamous Cell Carcinoma)
TCGA-6D-AA2E-01A	d3b47e53-6f40-4fc8-b5a4-cbe548a770a9	KIRC (Kidney Renal Clear Cell Carcinoma)
TCGA-H7-A76A-01A	59a7d695-cb0c-47b8-ba9d-ca52ca2cfa7d	HNSC (Head and Neck Squamous Cell Carcinoma)
TCGA-IG-A4P3-01A	6594acd5-4d2a-4cc5-8cf8-4064e252c5f6	ESCA (Esophageal Carcinoma)
TCGA-4N-A93T-01A	92554413-9ebc-4354-8e1b-9682f3a031d9	COAD (Colon Adenocarcinoma)
TCGA-A2-A0SV-01A	ad01259b-d858-40bc-a6ba-0bb06e996afb	BRCA (Breast Invasive Carcinoma)
TCGA-P5-A77X-01A	878ced76-3144-4141-896f-50e3e863df36	LGG (Low Grade Glioma)
TCGA-FG-A4MU-01B	7662940a-22de-44d8-b59a-2f2b090ea6d5	LGG (Low Grade Glioma)
TCGA-KV-A74V-01A	6eb010c4-c906-42d4-894d-8b47de90e023	KIRP (Kidney Renal Papillary Cell Carcinoma)
TCGA-BC-A5W4-01A	6bb5d506-8fca-43f3-90a6-03c915d7ede2	LIHC (Liver Hepatocellular Carcinoma)
TCGA-AQ-A04L-01A	78582fbc-dcc7-48ae-9f95-5271c9bc5b72	BRCA (Breast Invasive Carcinoma)
TCGA-CV-A468-01A	1c801a6b-8407-46da-b6cc-245f05418b9e	HNSC (Head and Neck Squamous Cell Carcinoma)
TCGA-QT-A5XJ-01A	59f305d2-dca8-4ec7-8708-27b4b105fc72	PCPG (Pheochromocytoma and Paraganglioma)
TCGA-AO-A0JM-01A	44bec761-b603-49c0-8634-f6bfe0319bb1	BRCA (Breast Invasive Carcinoma)
TCGA-2G-AAH8-01A	6dfea807-028d-4ee3-991a-6c2607a8c8df	TGCT (Testicular Germ Cell Tumors)
TCGA-B8-A54K-01A	a2663a86-a006-4867-9e88-2b523df48303	KIRC (Kidney Renal Clear Cell Carcinoma)
TCGA-P4-A5EA-01A	4af65061-a15f-48d5-b4c0-30003386bf2e	KIRP (Kidney Renal Papillary Cell Carcinoma)
TCGA-OR-A5JZ-01A	94cdac79-2b4e-483a-8f17-3e0c9be589d0	ACC (Adrenocortical Carcinoma)
TCGA-A2-A0YH-01A	298d33da-15af-48cb-b30f-eaf54e7baa43	BRCA (Breast Invasive Carcinoma)
TCGA-UZ-A9PL-01A	e0c97b37-9834-4811-981e-dcb8982dba44	KIRP (Kidney Renal Papillary Cell Carcinoma)
TCGA-KU-A6H7-06A	abbcc1d8-ab74-4459-bf28-cc627bef440e	HNSC (Head and Neck Squamous Cell Carcinoma)
TCGA-AD-6889-01A	955464c8-9c62-430c-87b8-107db5c980a8	COAD (Colon Adenocarcinoma)
TCGA-EA-A3HT-01A	3c5b2452-014b-495f-b86a-f522ed84bc3b	CESC (Cervical Squamous Cell Carcinoma)
TCGA-A2-A0EW-01A	8d5fe6e8-d2cc-481f-a6a1-9cb6e7982cde	BRCA (Breast Invasive Carcinoma)
TCGA-CC-A7IF-01A	e0674b82-2fba-421e-be62-58efd0348d44	LIHC (Liver Hepatocellular Carcinoma)
TCGA-IA-A40X-01A	0c151271-2cf9-43f4-9e9b-fe927de43131	KIRP (Kidney Renal Papillary Cell Carcinoma)
TCGA-A6-A565-01A	dd7a53ee-cb08-40c4-9935-51d1ca17e9e8	COAD (Colon Adenocarcinoma)
TCGA-C8-A12Q-01A	a824b3bd-34d5-4cc1-a92f-f9d6ac0f1814	BRCA (Breast Invasive Carcinoma)
TCGA-C8-A8HR-01A	dcb68327-1537-4ca6-81de-3910d0663cb8	BRCA (Breast Invasive Carcinoma)
TCGA-CD-A48C-01A	ec02b33c-8094-45e8-b679-b14dbe75d66f	STAD (Stomach Adenocarcinoma)
TCGA-XV-AAZY-01A	b2fbea07-eede-4ab1-994a-da26583a5106	SKCM (Skin Cutaneous Melanoma)
TCGA-AA-A00Q-01A	62d39be5-f029-4eb8-8b00-46470e06a755	COAD (Colon Adenocarcinoma)
TCGA-A7-A13E-01A	8c7e74e0-71ef-49b8-9217-94b8ef740ef9	BRCA (Breast Invasive Carcinoma)
TCGA-BG-A0MH-01A	bfac45a6-fa01-4edb-9807-6898ea82e80e	UCEC (Uterine Corpus Endometrial Carcinoma)
TCGA-B8-A54J-01A	09d7ce7a-774e-4784-9c9a-32b766fdb173	KIRC (Kidney Renal Clear Cell Carcinoma)
TCGA-DA-A95W-06A	53848dbb-87a1-40fa-a5af-c711ea7c8778	SKCM (Skin Cutaneous Melanoma)
TCGA-D8-A13Z-01A	5a17dcd9-5ced-4a69-8069-23c7fd0649d1	BRCA (Breast Invasive Carcinoma)
TCGA-LK-A4O6-01A	d940e476-fb0a-4cc3-8ab5-691156e7c09b	MESO (Mesothelioma)
TCGA-B8-A8YJ-01A	04beccb3-f513-4d60-b57f-a4382e4eeda3	KIRC (Kidney Renal Clear Cell Carcinoma)
TCGA-P4-AAVL-01A	39847790-c951-4f9d-b23c-88c7f44d20a0	KIRP (Kidney Renal Papillary Cell Carcinoma)
TCGA-MQ-A4KX-01A	a3c28058-d305-4f85-b42b-a221e5234ec8	MESO (Mesothelioma)
TCGA-PK-A5H8-01A	42ef34cc-ffb4-432c-82bb-7aa56639ff51	ACC (Adrenocortical Carcinoma)
TCGA-FD-A3SR-01A	72d6e9aa-4a99-4fc9-a67b-4631e95fb043	BLCA (Bladder Urothelial Carcinoma)
TCGA-BR-A4J2-01A	12f63577-7fae-4fc8-9106-39729669fdfe	STAD (Stomach Adenocarcinoma)
TCGA-AO-A12F-01A	495f9eda-b9be-4eef-bae1-766a4bfbd68e	BRCA (Breast Invasive Carcinoma)
TCGA-A2-A0YL-01A	b205c89f-af62-4186-acad-ed23d243fa98	BRCA (Breast Invasive Carcinoma)
TCGA-C8-A12V-01A	7e1673f8-5758-4963-8804-d5e39f06205b	BRCA (Breast Invasive Carcinoma)
TCGA-A2-A0SW-01A	991e1427-3c01-423d-abfd-4584302ca72c	BRCA (Breast Invasive Carcinoma)
TCGA-DB-A75K-01A	5f853a88-811d-4eb4-914e-d90862c5d2a2	LGG (Low Grade Glioma)
TCGA-D3-A8GM-06A	44b5453a-3009-43b9-bc34-71a11a6d5e63	SKCM (Skin Cutaneous Melanoma)
TCGA-ZG-A9L1-01A	083cc988-19a5-49b4-97c0-4e7bcc5d5c08	PRAD (Prostate Adenocarcinoma)
TCGA-BK-A13B-01A	e71b3ce1-41e0-4cfc-9570-367b8c2124c1	UCEC (Uterine Corpus Endometrial Carcinoma)
TCGA-DU-5870-02A	eb42625e-fbbb-4bee-bbe9-315b3ca2138a	LGG (Low Grade Glioma)
TCGA-W7-A93N-01A	d64d8a1b-b31f-4cbb-a586-5ec7f058f0de	CHOL (Cholangiocarcinoma)
TCGA-B5-A0KB-01A	e604f5d4-f2c0-4404-9073-b8dbc8396778	UCEC (Uterine Corpus Endometrial Carcinoma)
TCGA-CC-A123-01A	e2f6d3aa-b817-4193-a550-8e53265aa336	LIHC (Liver Hepatocellular Carcinoma)
TCGA-BH-A0BA-01A	49dc3e68-6206-4f16-969f-a758cc7be8ed	BRCA (Breast Invasive Carcinoma)
TCGA-W6-AA0T-01A	cb40327b-f3ac-4f0a-bb17-7db2a281e354	CHOL (Cholangiocarcinoma)
TCGA-BG-A0M8-01A	e055db71-f3da-43d3-a9b2-2f65dfb23d3e	UCEC (Uterine Corpus Endometrial Carcinoma)
TCGA-AA-A022-01A	7a481097-14a3-4916-9632-d899c25fd284	COAD (Colon Adenocarcinoma)
TCGA-AA-A00L-01A	381cf7f3-cd7b-4660-8175-ff8062f7bf78	COAD (Colon Adenocarcinoma)
TCGA-LN-A4A2-01A	a91c3f09-5f48-4b54-b669-c768f9fe9682	ESCA (Esophageal Carcinoma)
TCGA-BH-A0B5-01A	9da462b0-93c2-4305-89f6-7199a30399a7	BRCA (Breast Invasive Carcinoma)
TCGA-MP-A4TF-01A	86dac334-f30e-438e-810a-8e45f69dbb7e	LUAD (Lung Adenocarcinoma)
TCGA-F9-A7VF-01A	69e6da3c-2a03-48bc-bc2a-019b21820149	KIRP (Kidney Renal Papillary Cell Carcinoma)
TCGA-A8-A094-01A	993103b1-e5a1-4c33-8629-be53ebc41d64	BRCA (Breast Invasive Carcinoma)
TCGA-CF-A3MI-01A	f1ebf96b-8df9-4e59-acef-7ad433e40214	BLCA (Bladder Urothelial Carcinoma)
TCGA-YL-A8SB-01A	21a29827-7896-436d-ab52-e7edfc91e7d0	PRAD (Prostate Adenocarcinoma)
TCGA-HE-A5NK-01A	f9306cb1-c4e4-42eb-8aa9-ee906c408e10	KIRP (Kidney Renal Papillary Cell Carcinoma)
TCGA-AA-A02F-01A	dd4be58e-da22-4bcd-bf4c-2b9e60ffda19	COAD (Colon Adenocarcinoma)
TCGA-KU-A66S-01A	5ed1b22d-99ca-4c21-b5d4-851e4a6217e9	HNSC (Head and Neck Squamous Cell Carcinoma)
TCGA-AA-A02E-01A	35620be9-3ba5-4be7-9e00-83103e6a92e6	COAD (Colon Adenocarcinoma)
TCGA-4C-A93U-01A	e1c8af06-9ea4-4062-9264-aa916e0025d1	THCA (Thyroid Carcinoma)
TCGA-BJ-A0ZA-01A	4c513413-263e-4c7b-b997-7b688c47b698	THCA (Thyroid Carcinoma)
TCGA-BH-A0C1-01A	d10a4887-373b-4726-a61d-126f950e4a06	BRCA (Breast Invasive Carcinoma)
TCGA-AR-A0TV-01A	6439621e-da61-4723-91cc-c5d87d0a4abc	BRCA (Breast Invasive Carcinoma)
TCGA-EJ-7218-01B	d7763066-fb06-4519-9188-5de7dd12fdb7	PRAD (Prostate Adenocarcinoma)
TCGA-A2-A0ET-01A	96f23d8a-be0f-4925-ba00-805dc293414c	BRCA (Breast Invasive Carcinoma)
TCGA-DJ-A13V-01A	99ac4f2e-2e63-4f1e-af0f-8f23a2caf999	THCA (Thyroid Carcinoma)
TCGA-C8-A12K-01A	6b923e30-2ddc-407f-91b1-c202f1373fbb	BRCA (Breast Invasive Carcinoma)
TCGA-IG-A3YA-01A	7ab6de57-d659-47f1-a70f-1b67650e99d7	ESCA (Esophageal Carcinoma)
TCGA-DJ-A13X-01A	3b3c99ab-5336-4433-b682-e1a590221611	THCA (Thyroid Carcinoma)
TCGA-S3-AA0Z-01A	cffe832c-8a81-4cdb-8b25-df7f35afafdc	BRCA (Breast Invasive Carcinoma)
TCGA-44-6146-01A	0c0b610e-fe4c-406d-a5ed-5cc3b11dabf5	LUAD (Lung Adenocarcinoma)
TCGA-MM-A564-01A	620baefa-db8f-4af9-9101-4b9b252fa73e	KIRC (Kidney Renal Clear Cell Carcinoma)
TCGA-EJ-7318-01B	5e2ff1e6-87bc-4b91-a959-f0f553af4e27	PRAD (Prostate Adenocarcinoma)
TCGA-F9-A8NY-01A	94394c85-6a69-4553-b1ee-c2364d5b4dd1	KIRP (Kidney Renal Papillary Cell Carcinoma)
TCGA-GV-A3JW-01A	3d644eaf-82fc-4bc7-93b7-3e600e8c6511	BLCA (Bladder Urothelial Carcinoma)
TCGA-BJ-A0Z2-01A	f9ceffc0-d544-418d-b4a9-bd3c84e37026	THCA (Thyroid Carcinoma)
TCGA-AA-A00W-01A	fa96d094-0165-401c-8fd5-6d1ee4ef3994	COAD (Colon Adenocarcinoma)
TCGA-A7-A13F-01A	2cf68894-168b-458b-af4f-53cad72989a8	BRCA (Breast Invasive Carcinoma)
TCGA-BH-A0DV-01A	96b9c7db-1be1-4b60-b47c-26b654c3d64c	BRCA (Breast Invasive Carcinoma)
TCGA-MP-A4T7-01A	47062ad2-ba82-45c8-a871-bdea84f0c405	LUAD (Lung Adenocarcinoma)
TCGA-F7-A624-01A	46e51eb2-0c5e-457b-af1a-8bac1b8a8bea	HNSC (Head and Neck Squamous Cell Carcinoma)
TCGA-MP-A4SV-01A	706420c4-8820-4b41-80d9-f3efd1d2a4f0	LUAD (Lung Adenocarcinoma)
TCGA-DD-AACB-01A	6d2e8bc2-ca86-41c1-ae49-289e20fce758	LIHC (Liver Hepatocellular Carcinoma)
TCGA-AO-A12D-01A	2fe854b4-bac9-4801-9a1c-ee99388e8082	BRCA (Breast Invasive Carcinoma)
TCGA-RW-A8AZ-01A	36905596-8480-4bcb-841b-520f48a936f9	PCPG (Pheochromocytoma and Paraganglioma)
TCGA-2G-AAKG-05A	43cc3c60-f0a6-4b44-bd7b-8ec4da71991f	TGCT (Testicular Germ Cell Tumors)
TCGA-06-A5U0-01A	603d2b61-b636-4054-ac95-ab66dabb3b48	GBM (Glioblastoma Multiforme)
TCGA-EB-A5KH-06A	0eb0b477-1c7a-4416-895a-ea6463dbe847	SKCM (Skin Cutaneous Melanoma)
TCGA-3U-A98I-01A	c5ad9aef-27c6-4101-befb-6227cd1266ba	MESO (Mesothelioma)
TCGA-D9-A6EA-06A	cfe787b3-8297-4318-987c-bfadd743d767	SKCM (Skin Cutaneous Melanoma)
TCGA-QL-A97D-01A	d5a1f43e-25a7-47f5-b63e-43714f9f732a	COAD (Colon Adenocarcinoma)
TCGA-D9-A6EC-06A	af915978-c5e1-4dd4-ab0e-d2be5ac0ae4f	SKCM (Skin Cutaneous Melanoma)
TCGA-A2-A0T5-01A	36d77496-99f8-4911-ba7c-89fae32662aa	BRCA (Breast Invasive Carcinoma)
TCGA-C8-A133-01A	b8b6cebc-26dc-43ae-a94a-20da6018f7ae	BRCA (Breast Invasive Carcinoma)
TCGA-GL-A9DC-01A	12560466-52ca-4114-8c9b-4853599628f1	KIRP (Kidney Renal Papillary Cell Carcinoma)
TCGA-VQ-A8PJ-01A	0cd4b4a2-d3ce-4fc4-b899-bbcecb2b3d55	STAD (Stomach Adenocarcinoma)
TCGA-L5-A4OE-01A	0a466142-c513-4257-85d4-4bd7cfd0ef29	ESCA (Esophageal Carcinoma)
TCGA-EB-A3Y6-01A	8b93bdb4-b64b-4940-a814-f5b3f5ae56cc	SKCM (Skin Cutaneous Melanoma)
TCGA-DD-AACL-01A	3da3cfec-5464-4dd8-9757-a0cdfe3536f8	LIHC (Liver Hepatocellular Carcinoma)
TCGA-AA-A00J-01A	56e612e8-2c29-4782-be79-2813cc8dd2e6	COAD (Colon Adenocarcinoma)
TCGA-BR-A4CS-01A	2a790f24-3563-4a7e-b445-56b71c70e685	STAD (Stomach Adenocarcinoma)
TCGA-A2-A0SX-01A	18d35983-ea6a-4b70-a209-9bef37595956	BRCA (Breast Invasive Carcinoma)
TCGA-OR-A5J6-01A	c8898b42-b704-45a0-9829-144b98f416e0	ACC (Adrenocortical Carcinoma)
TCGA-A7-A0D9-01A	17baef7c-d97d-4b98-ab53-503ef856523d	BRCA (Breast Invasive Carcinoma)
TCGA-OX-A56R-01A	0fc32169-8eb9-405f-becc-ed38d7064a58	GBM (Glioblastoma Multiforme)
TCGA-BH-A0HP-01A	fcef8cb5-fb2c-4bfb-82cd-6b9f3145182c	BRCA (Breast Invasive Carcinoma)
TCGA-LK-A4NW-01A	2b3b0ca8-14c6-493e-921a-cd43ba7d080a	MESO (Mesothelioma)
TCGA-ZH-A8Y5-01A	9d9109f5-5917-4126-8e34-8a7e4632e913	CHOL (Cholangiocarcinoma)
TCGA-C8-A12U-01A	97b5f490-1cd9-4833-b903-5f4c6e45670d	BRCA (Breast Invasive Carcinoma)
TCGA-SS-A7HO-01A	8d0fa506-3f51-4108-8427-7dabf270bcd4	COAD (Colon Adenocarcinoma)
TCGA-B1-A47N-01A	f1ec5a7b-0973-4c38-9908-862196df9541	KIRP (Kidney Renal Papillary Cell Carcinoma)
TCGA-NH-A50V-01B	d3b7ada6-5395-4212-a921-8e97c92b605d	COAD (Colon Adenocarcinoma)
TCGA-85-A4CL-01A	86958f1d-f10b-403e-b204-061e1932a793	LUSC (Lung Squamous Cell Carcinoma)
TCGA-AO-A0J8-01A	02bf5203-f9cd-4c5a-97b4-e5584dc22325	BRCA (Breast Invasive Carcinoma)
TCGA-DK-A1AD-01A	88a521ce-a5e9-4c6f-83d4-ec36a62fedb6	BLCA (Bladder Urothelial Carcinoma)
TCGA-BJ-A290-01A	3cd2d4bd-8256-42fa-8272-db379d598007	THCA (Thyroid Carcinoma)
TCGA-A2-A0EX-01A	9d8702e1-1a36-4bca-85ab-5f11d58d7953	BRCA (Breast Invasive Carcinoma)
TCGA-3Z-A93Z-01A	2b1dea0a-6d55-4fdd-9c1c-0d9fbe03bd78	KIRC (Kidney Renal Clear Cell Carcinoma)
TCGA-86-A4P8-01A	646910ee-5f5d-40ac-a21a-75790f89430a	LUAD (Lung Adenocarcinoma)
TCGA-NH-A6GA-01A	51dcbfac-6f04-4364-877d-0bf1bd566335	COAD (Colon Adenocarcinoma)
TCGA-EB-A5SH-06A	aa597e8b-7813-4837-b778-4dafe3b091bb	SKCM (Skin Cutaneous Melanoma)
TCGA-LN-A4MR-01A	cc14603b-e32c-43f3-8218-b6ed7ee2ec18	ESCA (Esophageal Carcinoma)
TCGA-NH-A5IV-01A	cc22913d-2dda-48bb-82aa-9960b73f3e44	COAD (Colon Adenocarcinoma)
TCGA-LN-A9FQ-01A	37d13493-975c-432c-bd21-65f383fc66c9	ESCA (Esophageal Carcinoma)
TCGA-BL-A13J-01A	556fcbc8-172a-4af1-8822-ae036e8d68e8	BLCA (Bladder Urothelial Carcinoma)
TCGA-4W-AA9S-01A	7a8d2e13-315e-4512-85ce-b018d11c3bd3	GBM (Glioblastoma Multiforme)
TCGA-EJ-A65B-01A	df3362cb-0f6b-412e-8af4-c5606526be17	PRAD (Prostate Adenocarcinoma)
TCGA-XE-AAOF-01A	2132f775-5d09-4b7f-b739-883b4aefb264	TGCT (Testicular Germ Cell Tumors)
TCGA-UZ-A9PM-01A	234a072c-f473-41bc-9d7a-39e0f949f7a5	KIRP (Kidney Renal Papillary Cell Carcinoma)
TCGA-A2-A0CX-01A	c744fc13-3aca-4245-9e24-abd368cc8bef	BRCA (Breast Invasive Carcinoma)
TCGA-G3-AAV0-01A	6e657705-8579-433b-af7a-b6155b599518	LIHC (Liver Hepatocellular Carcinoma)
TCGA-86-A4P7-01A	9e640ff7-996e-427b-b56c-519a1e23baab	LUAD (Lung Adenocarcinoma)
TCGA-O2-A52N-01A	0df0d6b6-66aa-4e76-8675-aa93787b93e3	LUSC (Lung Squamous Cell Carcinoma)
TCGA-ZH-A8Y7-01A	37d60df9-2fa5-433b-9e54-dccb5ed5a638	CHOL (Cholangiocarcinoma)
TCGA-SH-A9CU-01A	f544c652-8ee2-4bfe-a42c-41ab4b3697d1	MESO (Mesothelioma)
TCGA-37-A5EM-01A	1cbf2cad-75c3-4615-9734-0fcdc00dcee5	LUSC (Lung Squamous Cell Carcinoma)
TCGA-IC-A6RE-01A	64aa95b2-ccf7-4bfa-8d4f-98de09f03e71	ESCA (Esophageal Carcinoma)
TCGA-C8-A12Y-01A	298a1710-deb4-4064-a0f2-da32d43aa217	BRCA (Breast Invasive Carcinoma)
TCGA-06-A6S1-01A	e3953994-0299-4e04-9423-6153b142fb8e	GBM (Glioblastoma Multiforme)
TCGA-CE-A13K-01A	a1227ffa-2733-4a43-ba82-834755453870	THCA (Thyroid Carcinoma)
TCGA-YL-A8HJ-01A	666d8b0c-593f-4ec3-b16a-2dadbead8c32	PRAD (Prostate Adenocarcinoma)
TCGA-D7-A4YX-01A	2b4f014f-74e9-4dda-a1ad-abcbd124fc44	STAD (Stomach Adenocarcinoma)
TCGA-A2-A0T7-01A	43d5632e-7272-4aad-9496-7f5a99671223	BRCA (Breast Invasive Carcinoma)
TCGA-HE-A5NJ-01A	8d28f586-3de5-4033-a9fd-4f67be406fb4	KIRP (Kidney Renal Papillary Cell Carcinoma)
TCGA-2G-AAFO-01A	6a32e197-db90-4b3a-adc9-63b4c55d2cda	TGCT (Testicular Germ Cell Tumors)
TCGA-ZG-A9L2-01A	5e7a7629-800a-45c4-b4cb-314a853a1bec	PRAD (Prostate Adenocarcinoma)
TCGA-B8-A54F-01A	540cbfa7-d17d-44f5-b67e-f2b9b03827cd	KIRC (Kidney Renal Clear Cell Carcinoma)
TCGA-OR-A5K8-01A	1ae9cd13-73ef-4b1a-a734-4c465c73bc8e	ACC (Adrenocortical Carcinoma)
TCGA-3C-AALJ-01A	427d0648-3f77-4ffc-b52c-89855426d647	BRCA (Breast Invasive Carcinoma)
TCGA-GD-A3OQ-01A	2e85c30c-c4c4-4096-9eef-4eb2c7d991a3	BLCA (Bladder Urothelial Carcinoma)
TCGA-4A-A93Y-01A	b87bc182-b1c7-4e8d-a34b-704431b1d8d0	KIRP (Kidney Renal Papillary Cell Carcinoma)
TCGA-DV-A4VX-01A	ef2d7ef5-cdfc-48c9-b3fe-6eaf3be1106d	KIRC (Kidney Renal Clear Cell Carcinoma)
TCGA-BR-A4QL-01A	aa2c5d29-2764-4804-9181-5870c0956904	STAD (Stomach Adenocarcinoma)
TCGA-YL-A8SP-01B	c506fae4-7c0a-4705-8e80-5bcc122a8a32	PRAD (Prostate Adenocarcinoma)
TCGA-AA-A024-01A	d4e1472a-7b5f-46f4-acb7-b961f634e28e	COAD (Colon Adenocarcinoma)
TCGA-93-A4JO-01A	3daebe75-c6df-478e-8a4c-11186fd5ead9	LUAD (Lung Adenocarcinoma)
TCGA-HE-A5NH-01A	98a639c2-d615-4dc1-98f0-298752b69b09	KIRP (Kidney Renal Papillary Cell Carcinoma)
TCGA-AO-A0JG-01A	58959e88-54e2-4558-9664-2effda7403dc	BRCA (Breast Invasive Carcinoma)
TCGA-NH-A8F7-01A	6454ff0c-26f8-4cc2-b77c-7e5abdc20acd	COAD (Colon Adenocarcinoma)
TCGA-C8-A12T-01A	71229981-97c2-4ae1-a130-fe5de336b37d	BRCA (Breast Invasive Carcinoma)
TCGA-B2-A4SR-01A	fc7065fc-d834-4e7d-98bd-ca6666beb6cb	KIRC (Kidney Renal Clear Cell Carcinoma)
TCGA-E1-A7YI-01A	5795a884-b62a-46a9-81d6-f24058424660	LGG (Low Grade Glioma)
TCGA-EJ-A46E-01A	a608bf0e-a932-4541-8439-2ffb9f6294b0	PRAD (Prostate Adenocarcinoma)
TCGA-BC-A3KF-01A	07dd49fc-8a76-41e8-9eb3-107336f68701	LIHC (Liver Hepatocellular Carcinoma)
TCGA-LK-A4NY-01A	d4d2b087-b7b4-4e53-a0b6-0190380c5a48	MESO (Mesothelioma)
TCGA-A6-A567-01A	857a5889-19e7-4208-8362-f1377c408037	COAD (Colon Adenocarcinoma)
TCGA-P4-A5ED-01B	104604c8-2cb5-4538-b964-dbff3b6bc19f	KIRP (Kidney Renal Papillary Cell Carcinoma)
TCGA-BG-A0MS-01A	a798a8cc-4e72-4a8c-9e20-74a14deafd12	UCEC (Uterine Corpus Endometrial Carcinoma)
TCGA-A2-A0T6-01A	08306ede-e74b-4be9-b768-7fd98647b6ac	BRCA (Breast Invasive Carcinoma)
TCGA-IG-A625-01A	5da26ba5-297a-4d04-883d-32719db3886a	ESCA (Esophageal Carcinoma)
TCGA-EJ-A8FN-01A	ea770d22-2cba-465c-9555-e0877dcecb9f	PRAD (Prostate Adenocarcinoma)
TCGA-UZ-A9PP-01A	0db35585-c319-4feb-b157-41fa14f9aa11	KIRP (Kidney Renal Papillary Cell Carcinoma)
TCGA-DM-A28G-01A	ffa7e03a-4a3c-41f0-937a-4fb862fd2194	COAD (Colon Adenocarcinoma)
TCGA-P4-A5EB-01A	ac8cadda-c01e-4e8d-9557-38e0a36c3210	KIRP (Kidney Renal Papillary Cell Carcinoma)
TCGA-CU-A3YL-01A	087a7f70-2fa8-4a16-b130-4df10a70c662	BLCA (Bladder Urothelial Carcinoma)
TCGA-VQ-A91W-01A	7861dca2-badc-4575-a388-621d3614a8e4	STAD (Stomach Adenocarcinoma)
TCGA-BC-A10U-01A	23103931-cc29-4f89-ae9c-79d53401ecea	LIHC (Liver Hepatocellular Carcinoma)
TCGA-2G-AAFM-01A	a123784a-0b6b-4f9a-847f-c5a17cb922bb	TGCT (Testicular Germ Cell Tumors)
TCGA-BR-A4J6-01A	0f344863-11cc-4fae-8386-8247dff59de4	STAD (Stomach Adenocarcinoma)
TCGA-HF-A5NB-01A	a58b6cd2-48f8-47d0-b97a-02a376f83e5c	STAD (Stomach Adenocarcinoma)
TCGA-BH-A0DP-01A	14267783-5624-4fe5-ba81-9d67f1017474	BRCA (Breast Invasive Carcinoma)
