## Supplementary material for "cDNA-detector: Detection and removal of cDNA contamination in DNA sequencing libraries": Table S4

### Sheet: Statistics
number of projects in SRA	36
number of total samples	71
number of samples with cDNA detected	4
number of detected cDNAs (excluding possible false positives)	3

### Sheet: Samples with detected cDNAs
run	project	num of detected cDNAs	genelist detected by cDNA-detector	possible cDNAs from vector sources	cDNA introduced intentionally (from SRA information)	other information
SRR12572760	PRJNA661054	1	Sun1	Sun1	Sun1
SRR12572794	PRJNA661054	1	Sun1	Sun1	Sun1
SRR6930000	PRJNA448566	2	Paip1*,Tmcc1**		Nras	Nras Identified through manual review
SRR6930026	PRJNA448566	3	Nras,Thap1*,Tmcc1**	Nras	Nras
* potential false positives
**unknown source

### Sheet: List of detected cDNAs
Sun1
Nras
Tmcc1

### Sheet: All tested samples
Run	Experiment	SRAStudy	BioProject	Sample	BioSample	ScientificName	SampleName	LibraryStrategy	LibraryLayout	Platform
SRR12572760	SRX9059833	SRP279769	PRJNA661054	SRS7309068	SAMN15968859	Mus musculus	GSM4763640	ATAC-seq	PAIRED	ILLUMINA
SRR12572794	SRX9059867	SRP279769	PRJNA661054	SRS7309102	SAMN15968825	Mus musculus	GSM4763674	ATAC-seq	PAIRED	ILLUMINA
SRR12742976	SRX9215488	SRP242039	PRJNA601427	SRS7449388	SAMN16293136	Mus musculus	GSM4809917	ATAC-seq	SINGLE	ILLUMINA
SRR12742977	SRX9215489	SRP242039	PRJNA601427	SRS7449389	SAMN16293133	Mus musculus	GSM4809918	ATAC-seq	SINGLE	ILLUMINA
SRR13009089	SRX9460289	SRP291643	PRJNA675384	SRS7672530	SAMN16706613	Mus musculus	GSM4889011	ATAC-seq	PAIRED	ILLUMINA
SRR13009092	SRX9460292	SRP291643	PRJNA675384	SRS7672533	SAMN16706610	Mus musculus	GSM4889014	ATAC-seq	PAIRED	ILLUMINA
SRR13945360	SRX10324228	SRP310327	PRJNA713901	SRS8444816	SAMN18274090	Mus musculus	GSM5169159	ATAC-seq	SINGLE	ILLUMINA
SRR13945363	SRX10324231	SRP310327	PRJNA713901	SRS8444819	SAMN18274087	Mus musculus	GSM5169162	ATAC-seq	SINGLE	ILLUMINA
SRR14113784	SRX10484367	SRP312778	PRJNA718602	SRS8611803	SAMN18542815	Mus musculus	GSM5220496	ATAC-seq	PAIRED	ILLUMINA
SRR14113789	SRX10484372	SRP312778	PRJNA718602	SRS8611808	SAMN18542831	Mus musculus	GSM5220501	ATAC-seq	PAIRED	ILLUMINA
SRR13959545	SRX10337773	SRP310479	PRJNA714184	SRS8457283	SAMN18297687	Mus musculus	MEF-IRTKS-KO	ATAC-seq	PAIRED	ILLUMINA
SRR13959546	SRX10337772	SRP310479	PRJNA714184	SRS8457282	SAMN18297686	Mus musculus	MEF-IRTKS-WT	ATAC-seq	PAIRED	ILLUMINA
SRR11195164	SRX7815193	SRP251112	PRJNA609157	SRS6233394	SAMN14237916	Mus musculus	GSM4363915	ChIP-Seq	SINGLE	ILLUMINA
SRR11195240	SRX7815221	SRP251112	PRJNA609157	SRS6233424	SAMN14237960	Mus musculus	GSM4363991	ATAC-seq	SINGLE	ILLUMINA
SRR9672815	SRX6433267	SRP214326	PRJNA554142	SRS5087902	SAMN12256727	Mus musculus	GSM3938397	ATAC-seq	PAIRED	ILLUMINA
SRR10103344	SRX6835236	SRP221452	PRJNA565157	SRS5376944	SAMN12736069	Mus musculus	GSM4075339	ATAC-seq	PAIRED	ILLUMINA
SRR10103346	SRX6835238	SRP221452	PRJNA565157	SRS5376946	SAMN12736067	Mus musculus	GSM4075341	ATAC-seq	PAIRED	ILLUMINA
SRR10428393	SRX7124444	SRP229493	PRJNA588784	SRS5634087	SAMN13256636	Mus musculus	GSM4156594	ATAC-seq	PAIRED	ILLUMINA
SRR10428399	SRX7124450	SRP229493	PRJNA588784	SRS5634093	SAMN13256630	Mus musculus	GSM4156600	ATAC-seq	PAIRED	ILLUMINA
SRR10980770	SRX7643494	SRP245611	PRJNA603535	SRS6073485	SAMN13936750	Mus musculus	GSM4287144	ATAC-seq	PAIRED	ILLUMINA
SRR10980784	SRX7643508	SRP245611	PRJNA603535	SRS6073499	SAMN13936736	Mus musculus	GSM4287158	ATAC-seq	PAIRED	ILLUMINA
SRR10411490	SRX7109690	SRP228861	PRJNA534457	SRS5620876	SAMN11490842	Mus musculus	WT_P14_ATAC, replicate1	ATAC-seq	SINGLE	ILLUMINA
SRR10411487	SRX7109693	SRP228861	PRJNA534457	SRS5620879	SAMN11490845	Mus musculus	mKO_P14_ATAC, replicate2	ATAC-seq	SINGLE	ILLUMINA
SRR5270841	SRX2574892	SRP073188	PRJNA318243	SRS1990661	SAMN06346110	Mus musculus	GSM2495187	ATAC-seq	SINGLE	ILLUMINA
SRR5270848	SRX2574899	SRP073188	PRJNA318243	SRS1990668	SAMN06346103	Mus musculus	GSM2495194	ATAC-seq	SINGLE	ILLUMINA
SRR8528251	SRX5330835	SRP183511	PRJNA520908	SRS4325188	SAMN10869619	Mus musculus	GSM3590901	ATAC-seq	PAIRED	ILLUMINA
SRR8528258	SRX5330842	SRP183511	PRJNA520908	SRS4325195	SAMN10869612	Mus musculus	GSM3590908	ATAC-seq	PAIRED	ILLUMINA
SRR9049583	SRX5826047	SRP198279	PRJNA542683	SRS4753874	SAMN11635706	Mus musculus	GSM3764058	ATAC-seq	SINGLE	ILLUMINA
SRR9049569	SRX5826048	SRP198279	PRJNA542683	SRS4753875	SAMN11635705	Mus musculus	GSM3764059	ATAC-seq	SINGLE	ILLUMINA
SRR9108760	SRX5883254	SRP199202	PRJNA544256	SRS4805808	SAMN11823462	Mus musculus	GSM3791557	ATAC-seq	PAIRED	ILLUMINA
SRR9108763	SRX5883257	SRP199202	PRJNA544256	SRS4805811	SAMN11823459	Mus musculus	GSM3791560	ATAC-seq	PAIRED	ILLUMINA
SRR9156990	SRX5930070	SRP199795	PRJNA545349	SRS4843623	SAMN11890249	Mus musculus	GSM3831240	ATAC-seq	PAIRED	ILLUMINA
SRR9156993	SRX5930073	SRP199795	PRJNA545349	SRS4843624	SAMN11890246	Mus musculus	GSM3831243	ATAC-seq	PAIRED	ILLUMINA
SRR10071130	SRX6804717	SRP220433	PRJNA564015	SRS5349635	SAMN12698162	Mus musculus	GSM4061715	ATAC-seq	PAIRED	ILLUMINA
SRR10071138	SRX6804725	SRP220433	PRJNA564015	SRS5349643	SAMN12698154	Mus musculus	GSM4061723	ATAC-seq	PAIRED	ILLUMINA
SRR7995431	SRX4826329	SRP164935	PRJNA495629	SRS3898829	SAMN10228690	Mus musculus	GSM3425930	ATAC-seq	PAIRED	ILLUMINA
SRR7995442	SRX4826340	SRP164935	PRJNA495629	SRS3898840	SAMN10228679	Mus musculus	GSM3425941	ATAC-seq	PAIRED	ILLUMINA
SRR8083859	SRX4910902	SRP166281	PRJNA497802	SRS3956631	SAMN10266363	Mus musculus	GSM3439283	ATAC-seq	PAIRED	ILLUMINA
SRR8083861	SRX4910904	SRP166281	PRJNA497802	SRS3956629	SAMN10266360	Mus musculus	GSM3439285	ATAC-seq	PAIRED	ILLUMINA
SRR8085167	SRX4912124	SRP166317	PRJNA497861	SRS3957682	SAMN10267446	Mus musculus	GSM3439889	ATAC-seq	PAIRED	ILLUMINA
SRR8085184	SRX4912141	SRP166317	PRJNA497861	SRS3957698	SAMN10267457	Mus musculus	GSM3439906	ATAC-seq	PAIRED	ILLUMINA
SRR8269961	SRX5086805	SRP171934	PRJNA507855	SRS4098956	SAMN10509983	Mus musculus	GSM3498488	ATAC-seq	PAIRED	ILLUMINA
SRR8269972	SRX5086816	SRP171934	PRJNA507855	SRS4098967	SAMN10510039	Mus musculus	GSM3498499	ATAC-seq	PAIRED	ILLUMINA
ERR2756158	ERX2769182	ERP105045	PRJEB23303	ERS2678074	SAMEA4858235	Mus musculus	SAMEA4858235	ATAC-seq	PAIRED	ILLUMINA
SRR7594401	SRX4459360	SRP154652	PRJNA481982	SRS3596683	SAMN09698250	Mus musculus	ATAC_MEF_WT	ATAC-seq	PAIRED	ILLUMINA
SRR7594370	SRX4459391	SRP154652	PRJNA481982	SRS3596689	SAMN09698257	Mus musculus	ATAC_iPSC_DKO	ATAC-seq	PAIRED	ILLUMINA
SRR7733570	SRX4589956	SRP158530	PRJNA487081	SRS3698248	SAMN09873177	Mus musculus	GSM3349292	ATAC-seq	PAIRED	ILLUMINA
SRR7733573	SRX4589959	SRP158530	PRJNA487081	SRS3698251	SAMN09873174	Mus musculus	GSM3349295	ATAC-seq	PAIRED	ILLUMINA
SRR6884528	SRX3836768	SRP136313	PRJNA445377	SRS3084155	SAMN08783393	Mus musculus	GSM3062904	ATAC-seq	PAIRED	ILLUMINA
SRR6930000	SRX3875557	SRP136997	PRJNA448566	SRS3115948	SAMN08849534	Mus musculus	HCC4	ATAC-seq	PAIRED	ILLUMINA
SRR6930026	SRX3875546	SRP136997	PRJNA448566	SRS3115950	SAMN08849531	Mus musculus	ICC2.7	ATAC-seq	PAIRED	ILLUMINA
ERR2205030	ERX2259396	ERP105045	PRJEB23303	ERS2022240	SAMEA104404298	Mus musculus	SAMEA104404298	ATAC-seq	PAIRED	ILLUMINA
SRR6883568	SRX3835808	SRP136312	PRJNA445378	SRS3083196	SAMN08782413	Mus musculus	GSM3061944	ATAC-seq	PAIRED	ILLUMINA
SRR6883569	SRX3835809	SRP136313	PRJNA445377	SRS3083199	SAMN08783087	Mus musculus	GSM3061945	ATAC-seq	PAIRED	ILLUMINA
SRR6877855	SRX3830617	SRP136231	PRJNA445230	SRS3078496	SAMN08771283	Mus musculus	GSM3059820	ATAC-seq	PAIRED	ILLUMINA
SRR6883185	SRX3835427	SRP136312	PRJNA445378	SRS3082816	SAMN08782204	Mus musculus	GSM3061561	ATAC-seq	PAIRED	ILLUMINA
SRR4176611	SRX2141219	SRP086850	PRJNA342032	SRS1673065	SAMN05733179	Mus musculus	GSM2304483	OTHER	PAIRED	ILLUMINA
SRR4176616	SRX2141224	SRP086850	PRJNA342032	SRS1673070	SAMN05733174	Mus musculus	GSM2304488	OTHER	PAIRED	ILLUMINA
SRR4345662	SRX2212520	SRP090876	PRJNA345479	SRS1729491	SAMN05864082	Mus musculus	GSM2337202	OTHER	PAIRED	ILLUMINA
SRR4345673	SRX2212531	SRP090876	PRJNA345479	SRS1729502	SAMN05864086	Mus musculus	GSM2337213	OTHER	PAIRED	ILLUMINA
SRR5755652	SRX2955832	SRP110503	PRJNA391904	SRS2313064	SAMN07277237	Mus musculus	GSM2683453	ATAC-seq	SINGLE	ILLUMINA
SRR5755657	SRX2955837	SRP110503	PRJNA391904	SRS2313068	SAMN07277232	Mus musculus	GSM2683458	ATAC-seq	SINGLE	ILLUMINA
SRR5820023	SRX2997927	SRP111703	PRJNA393986	SRS2349036	SAMN07346356	Mus musculus	GSM2700961	ATAC-seq	PAIRED	ILLUMINA
SRR5925237	SRX3085810	SRP111703	PRJNA393986	SRS2423348	SAMN07490439	Mus musculus	GSM2739499	ATAC-seq	PAIRED	ILLUMINA
SRR6178931	SRX3289555	SRP120053	PRJNA414476	SRS2598906	SAMN07791965	Mus musculus	GSM2816974	ATAC-seq	SINGLE	ILLUMINA
SRR6178954	SRX3289578	SRP120053	PRJNA414476	SRS2598927	SAMN07791982	Mus musculus	GSM2816997	ATAC-seq	SINGLE	ILLUMINA
SRR6877655	SRX3830420	SRP136231	PRJNA445230	SRS3078307	SAMN08771436	Mus musculus	GSM3059629	ATAC-seq	PAIRED	ILLUMINA
SRR3824770	SRX1924746	SRP078239	PRJNA328459	SRS1553405	SAMN05371517	Mus musculus	GSM2229958	OTHER	PAIRED	ILLUMINA
SRR3824775	SRX1924751	SRP078239	PRJNA328459	SRS1553410	SAMN05371522	Mus musculus	GSM2229963	OTHER	PAIRED	ILLUMINA
SRR12659602	SRX9140660	SRP282818	PRJNA664020	SRS7382088	SAMN16191921	Mus musculus	GSM4792256	ATAC-seq	PAIRED	ILLUMINA
SRR12659613	SRX9140671	SRP282818	PRJNA664020	SRS7382098	SAMN16191922	Mus musculus	GSM4792267	ATAC-seq	PAIRED	ILLUMINA
