## Supplementary material for "cDNA-detector: Detection and removal of cDNA contamination in DNA sequencing libraries": Table S5

### Sheet: NCBI_human
run	cDNA detected by cDNA-detector (after manual curation)	cDNA also identified by Vecuum (parameters: -l 10 -Q 1 -s 3)	cDNA also identified by Vecuum (parameters: -l 20 -Q 30 -s 3)
ERR2403151	HOXB13,RFX5	HOXB13
ERR2403156	HOXB13,HOXC11,RFX5	HOXC11,RFX5
ERR554051	MECP2	MECP2
SRR10528670	TOP1	TOP1	TOP1
SRR10820722	BAP1
SRR1132343	NF2,PAF1
SRR12884191	TP53
SRR1693260	ASXL1,ASXL2,EPC1,PHF1	ASXL2,PHF1
SRR1693263	ASXL1,ASXL2,EPC1,PHF1	ASXL2
SRR1765105	AKT1,AR,BRD4,ERG,FBXW7,FOXO1,H3-3B,HACE1,HDAC3,KDM1A,NFKBIA,PAWR,SPOP,TP53	ERG,FOXO1,KDM1A,NFKBIA,PAWR,SPOP
SRR2470293	AKT1,CCSER1,DIS3,NSD3	DIS3
SRR6337821	MYC,POU5F1,SOX2	MYC,SOX2
SRR6337822	KLF4,MYC,POU5F1,SOX2	MYC,SOX2
SRR7110434	CDKN1B,GLYR1,PATZ1,RAB31
SRR8171339	SRR8171339

### Sheet: Encode
file_id	cDNA detected by cDNA-detector (after manual curation)	cDNA also identified by vecuum (parameters: -l 10 -Q 1 -s 3)	cDNA also identified by Vecuum (parameters: -l 20 -Q 30 -s 3)
ENCFF038DYY	PPARG		No cDNAs detected
ENCFF247CVJ	PPARG
ENCFF258WGM	PPARG
ENCFF271AMR	PPARG
ENCFF284OXU	PPARG
ENCFF360GUG	PPARG
ENCFF764EWY	PPARG
ENCFF774SET	PAX7
ENCFF835IGH	PPARG
ENCFF856IKR	E2F1,TRIM28
ENCFF743WPX	ACP3,GLO1,KRT20
ENCFF650DWC	E2F1,TRIM28
ENCFF008ZST	ESR1
ENCFF417NJB	ESR1,RAF1,TERT
ENCFF012EGY	ACP3,GLO1,KRT20
ENCFF280IUC	ACP3,GLO1,KRT20
ENCFF126WJK	HNF4A
ENCFF178TBW	PAX7
ENCFF467TEV	PPARG
ENCFF494NAS	PPARG
ENCFF017WNE	PPARG
ENCFF095FXN	PPARG
ENCFF258YYG	PPARG
ENCFF537OFY	PPARG
ENCFF554EGF	PPARG
ENCFF714SYF	PPARG
ENCFF169BUR	ESR1,TERT
ENCFF915QGJ	ESR1,TERT
ENCFF754BRI	IL2RA,ZNF274
ENCFF770TAF	IL2RA,ZNF274
ENCFF041XRQ	TERT	TERT
ENCFF200NVO	TERT,HRAS
ENCFF214SWN	TERT
ENCFF242NOS	KLF4,MYC,OCT4,SOX2
ENCFF263MRB	TERT
ENCFF678JJZ	TERT,HRAS
ENCFF738KBP	KLF4,MYC,OCT4,SOX2
ENCFF742XCJ	TERT	TERT
ENCFF867KHC	TERT
ENCFF968HSC	KLF4,MYC,OCT4,SOX2
ENCFF992TBW	TERT

### Sheet: TCGA
submitter_id	cDNA detected by cDNA-detector (after manual curation)	cDNA also identified by vecuum (parameters: -l 15 -Q 1 -s 3)	cDNA also identified by vecuum (parameter: -l 20 -Q 20 -s 3)
TCGA-A2-A0YF-01A	DDX58,KRAS,STAG2	DDX58	No cDNAs detected
TCGA-A2-A0YG-01A	DDX58	DDX58
TCGA-A6-A566-01A	DDX58
TCGA-A2-A0EV-01A	DDX58
TCGA-EJ-A65F-01A	KRAS
TCGA-ZG-A9L0-01A	SNAP25
TCGA-EJ-A46F-01A	SNAP25
TCGA-BC-A10T-01A	SNAP25
TCGA-OR-A5J9-01A	SNAP29
TCGA-EB-A24C-01A	STAG2
TCGA-EJ-A8FP-01A	STAG2
TCGA-BC-A10S-01A	STAG2
TCGA-LG-A9QC-01A	STAG2
TCGA-BJ-A0Z5-01A	STAG2
TCGA-85-A4JB-01A	STAG2
TCGA-BA-A4IH-01A	STAG2
